# A genome-scale metabolic network model and machine learning predict amino acid concentrations in Chinese Hamster Ovary cell cultures

**DOI:** 10.1101/2020.09.02.279687

**Authors:** Song-Min Schinn, Carly Morrison, Wei Wei, Lin Zhang, Nathan E. Lewis

## Abstract

The control of nutrient availability is critical to large-scale manufacturing of biotherapeutics. However, the quantification of proteinogenic amino acids is time-consuming and thus is difficult to implement for real-time *in situ* bioprocess control. Genome-scale metabolic models describe the metabolic conversion from media nutrients to proliferation and recombinant protein production, and therefore are a promising platform for *in silico* monitoring and prediction of amino acid concentrations. This potential has not been realized due to unresolved challenges: (1) the models assume an optimal and highly efficient metabolism, and therefore tend to underestimate amino acid consumption, and (2) the models assume a steady state, and therefore have a short forecast range. We address these challenges by integrating machine learning with the metabolic models. Through this we demonstrate accurate and time-course dependent prediction of individual amino acid concentration in culture medium throughout the production process. Thus, these models can be deployed to control nutrient feeding to avoid premature nutrient depletion or provide early predictions of failed bioreactor runs.
