## Supplementary material for "A genome-scale metabolic network model and machine learning predict amino acid concentrations in Chinese Hamster Ovary cell cultures": Code & Data: asymptotes.csv

ala	arg	asn	asp	cys	gly	his	ile	leu	lys	met	phe	pro	ser	thr	trp	tyr	val
-0.000572776	0.004590898	0.009208215	0.009590609	0.000815731	-0.000157218	0.002087873	0.004701023	0.006578805	0.006356791	0.002513666	0.003022321	0.005122024	0.007458534	0.006116728	0.001142831	0.005292686	0.009770891
0.000466036	-0.004918853	0.008814981	-0.00422315	0.000905482	-0.013071676	-0.001449729	0.003497663	0.005852105	-0.00014173	-0.001193546	0.000895961	0.001921851	0.007061343	0.00200234	0.000494032	0.001465995	0.004277306
0.003169396	0.001523174	0.008884584	0.00157778	0.000726799	-0.002113681	0.000668132	0.004875115	0.009084729	0.002978276	0.00076358	0.007625037	0.00282574	0.008152445	0.003563973	0.003900407	0.00277467	0.004072726
0.002484713	0.000921601	0.00581857	0.005285884	0.000504421	0.000665991	0.000665067	0.001743161	0.003412869	0.003796999	0.000572045	0.001124932	0.002970947	0.006730821	0.003614889	0.000353513	0.002259309	0.0038815
0.002353535	0.002953053	0.006214175	0.006816727	0.000520055	0.001681539	0.001400898	0.002748479	0.0048422	0.004933241	0.001387569	0.001839055	0.004053701	0.007065048	0.004747485	0.000650656	0.002876901	0.005341086
0.003229215	0.003354919	0.007571785	0.00752365	0.000633903	0.002424295	0.001416167	0.002956049	0.005643443	0.005850198	0.001365916	0.003430221	0.004520363	0.008970767	0.005546082	0.00046699	0.003614939	0.006690387
