## Supplementary material for "A genome-scale metabolic network model and machine learning predict amino acid concentrations in Chinese Hamster Ovary cell cultures": Code & Data: expm_data.csv

id	cpd	station	data	day	replicate	adjusted_mu	asp	glu	cys	asn	ser	gln	his	gly	thr	arg	ala	tyr	val	met	trp	phe	ile	leu	lys	pro	glc	lac	mu	qp	vcd
1	5	G1	1	4	10	0.017961809	-0.016023412	-0.003394351	-0.003319393	-0.020224013	-0.028253788	0.000220515	-0.006066706	-0.000774626	-0.014110649	-0.008269983	0.005109588	-0.008823981	-0.016337903	-0.004285605	-0.00377341	-0.006982117	-0.010692856	-0.019045552	-0.011948798	-0.012089826	-0.095384155	-0.082881113	0.016183002	1.22e-05	15408000
2	5	G1	1	5	10	0.010672853	-0.013841795	-0.008843769	-0.00209337	-0.011199775	-0.016040572	0.000607732	-0.007795122	-0.006016939	-0.012202	-0.006717027	0.00038875	-0.007370036	-0.014200556	-0.00334553	-0.002834609	-0.005346631	-0.008372806	-0.014446512	-0.008969195	-0.010008565	-0.1112419	-0.03987167	0.009589174	1.23e-05	18162000
3	5	G1	1	6	10	0.008032001	-0.00918611	-0.008222389	-0.00101144	-0.007239963	-0.007260636	0.000784301	-0.004332869	-0.004581748	-0.007426695	-0.003629783	0.001238522	-0.003903179	-0.008674245	-0.001874151	-0.001254843	-0.002666517	-0.004563005	-0.007634219	-0.005415955	-0.005837135	-0.070055429	-0.013798332	0.00340225	1.25e-05	18374000
4	5	G1	1	7	10	0.004160861	-0.005918069	-0.008214912	-0.000766558	-0.008184676	-0.006357354	0.00135575	-0.000370164	-0.000847278	-0.004444678	-0.001508406	0.000117185	-0.00233797	-0.005680568	-0.000849225	-0.001876294	-0.002390997	-0.003264926	-0.005486665	-0.003472408	-0.003887092	-0.067864197	-0.021439365	-0.00085719	1.81e-05	17406000
5	5	G1	1	8	10	0.002970521	-0.005892223	-0.010455986	-0.001049891	-0.012101124	-0.00927174	0.003140264	-0.000147485	0.002022888	-0.005025859	0.000402375	-0.013073341	-0.002714699	-0.005828983	-0.000314934	-0.001279528	-0.000929132	-0.003370907	-0.005872997	-0.004081637	-0.004450681	-0.099596013	-0.020085999	-0.002009604	1.9e-05	16695000
6	5	G1	1	9	10	0.002775937	-0.006489176	-0.017138104	-0.001182291	-0.013658846	-0.010773173	0.002566093	-0.000603383	0.002176924	-0.006724867	-0.001963769	-0.021793255	-0.00293616	-0.008729648	-0.001518742	-0.00038143	-0.001150609	-0.004631472	-0.007502093	-0.006693281	-0.005357086	-0.101896159	-0.003039803	-0.002198762	1.93e-05	15644000
7	5	G1	1	10	10	0.001072697	-0.005617653	-0.011107165	-0.001070954	-0.012474339	-0.009558858	0.004372124	0.001230307	0.003910059	-0.004762692	0.002110838	-0.023287641	-0.002376433	-0.00503107	3.83e-05	0.000705726	0.001385024	-0.002505157	-0.004482073	-0.004063595	-0.00376058	-0.088506755	-0.01360211	-0.003583642	1.95e-05	14004000
8	5	G1	1	11	10	0.000196842	-0.006581876	-0.020785821	-0.001155883	-0.013260908	-0.010714855	0.000640278	-0.002211288	0.000359759	-0.007787263	-0.005469214	-0.018070158	-0.00312902	-0.011159452	-0.002775142	-0.001332157	-0.003339788	-0.00607029	-0.009445619	-0.008368197	-0.006233895	-0.103081983	0.006924934	-0.004553758	1.72e-05	12583000
9	5	G2	1	4	11	0.014371466	-0.016216561	-0.006948232	-0.002954656	-0.016331141	-0.024685517	0.000109464	-0.006387312	-0.003936454	-0.014407515	-0.008584246	0.003799515	-0.009320421	-0.017012264	-0.004296863	-0.003792109	-0.006666931	-0.01044682	-0.01793982	-0.011319367	-0.012562849	-0.102079324	-0.070242125	0.012995984	1.19e-05	15393000
10	5	G2	1	5	11	0.008374801	-0.013562162	-0.010780761	-0.001866527	-0.010949349	-0.014661183	0.000580389	-0.005245637	-0.007261133	-0.012042544	-0.007387694	-3.86e-05	-0.007181112	-0.014456332	-0.00338471	-0.003065847	-0.005480101	-0.008152036	-0.01367818	-0.008082235	-0.009873155	-0.111022621	-0.043487717	0.00763334	1.26e-05	18006000
11	5	G2	1	6	11	0.005718621	-0.008669893	-0.008670336	-0.000944133	-0.007557429	-0.00719523	0.000751795	-0.002616518	-0.004526204	-0.007157336	-0.003777001	0.000950922	-0.003710146	-0.008605003	-0.001701204	-0.001915337	-0.003094203	-0.004556074	-0.007659158	-0.004915234	-0.005772703	-0.076052336	-0.015625809	0.000807601	1.27e-05	16091000
12	5	G2	1	7	11	0.00296196	-0.009648227	-0.01341038	-0.000821873	-0.008615499	-0.006819641	0.001905005	-0.001489495	-0.001363526	-0.005474012	-0.003622231	0.002037152	-0.00255605	-0.007272129	-0.001785972	-0.001089281	-0.003097878	-0.003794615	-0.006067737	-0.004511366	-0.003923033	-0.080542985	-0.01540368	-0.002189371	1.82e-05	16315000
13	5	G2	1	8	11	0.003228798	-0.011591066	-0.017949967	-0.001156936	-0.012835297	-0.010191476	0.003965238	-0.000863361	0.000320107	-0.006896681	-0.002954102	-0.008178521	-0.003291825	-0.008926924	-0.001872651	-0.000485312	-0.002520475	-0.004578342	-0.007325888	-0.005923271	-0.005051324	-0.122424392	-0.021246236	-0.001736643	1.99e-05	14731000
14	5	G2	1	9	11	0.002762805	-0.006632269	-0.015158211	-0.001146086	-0.013183063	-0.010498488	0.003392568	-0.00075622	0.001200417	-0.0062813	-0.00209685	-0.021161311	-0.0027936	-0.008442575	-0.001498355	-0.001115932	-0.002234082	-0.004607016	-0.007662141	-0.005635303	-0.005187252	-0.115583402	-0.007285221	-0.002141176	1.98e-05	14801000
15	5	G2	1	10	11	0.004309721	-0.00705832	-0.012603649	-0.001029718	-0.012072058	-0.00942056	0.004286493	0.000909736	0.002729944	-0.004958033	0.001129942	-0.017000234	-0.002270749	-0.006185016	-0.000333231	0.000502193	0.000636006	-0.003117449	-0.005131083	-0.004850171	-0.00415882	-0.107758772	-0.018427059	-0.000651701	1.84e-05	14268000
16	5	G2	1	11	11	0.002183716	-0.005321882	-0.015494413	-0.001099018	-0.012435261	-0.01007863	0.002084062	-0.002227454	-0.000408001	-0.006670524	-0.004856187	-0.022192247	-0.002904706	-0.009417936	-0.002393195	-0.002490821	-0.004637858	-0.005382502	-0.009002578	-0.005604922	-0.005447924	-0.107144061	0.004231485	-0.002729009	1.76e-05	12932000
17	9	J1	2	4	20	0.02294162	-0.016851041	-0.000586413	-0.004247617	-0.035985526	-0.037123492	-0.000285683	-0.005489745	9.14e-05	-0.016564673	-0.013413976	0.008067745	-0.008263924	-0.022134741	-0.006039323	-0.004184393	-0.009109778	-0.016109507	-0.028290197	-0.017474606	-0.01401432	-0.243534995	-0.044126137	0.021545807	5.31e-06	17653000
18	9	J1	2	5	20	0.015963893	-0.015349294	-0.003153579	-0.003518774	-0.025290444	-0.0276478	-0.000134725	-0.004657749	-0.004885814	-0.013778362	-0.010892889	-0.003043693	-0.007925841	-0.019894071	-0.004862753	-0.003876504	-0.008122129	-0.014530842	-0.025661868	-0.014168306	-0.012307511	-0.23848129	-0.031966613	0.015422308	5e-06	22659000
19	9	J1	2	6	20	0.012777226	-0.01386891	-0.004649196	-0.002347352	-0.016517705	-0.017586589	0.000198634	-0.003116481	-0.006385144	-0.010882448	-0.007340926	-0.001436202	-0.005914365	-0.015822883	-0.003351022	-0.003317017	-0.006542589	-0.010299673	-0.018923249	-0.010437571	-0.00858076	-0.179146064	-0.021728762	0.007516329	5.76e-06	25828000
20	9	J1	2	7	20	0.006625314	-0.015429371	-0.005759959	-0.001881183	-0.013050719	-0.014054301	0.000327654	-0.002890794	-0.004639504	-0.011045823	-0.006403415	-0.000364142	-0.005133565	-0.017429313	-0.00292687	-0.002678023	-0.00571529	-0.01006714	-0.016589727	-0.009141084	-0.007952482	-0.135022237	-0.064652045	0.00144788	6.46e-06	24454000
21	9	J1	2	8	20	0.003941087	-0.010356017	-0.008209252	-0.00130451	-0.010987878	-0.010823106	-3.87e-05	-0.002310174	-0.000415082	-0.008406423	-0.005087487	-0.007240611	-0.003512842	-0.01329662	-0.002614883	-0.001862219	-0.00430374	-0.007249586	-0.011745098	-0.00694902	-0.006315279	-0.145877051	-0.037816227	-0.000958432	7.21e-06	24703000
22	9	J1	2	9	20	0.003602584	-0.006305969	-0.010216293	-0.000844652	-0.009367681	-0.008260219	-0.000334193	-0.001851076	0.002989439	-0.006311227	-0.004046397	-0.012813484	-0.002219825	-0.010016551	-0.002373578	-0.001211736	-0.003182477	-0.00500621	-0.007884915	-0.005208798	-0.005019958	-0.117030601	0.00336679	-0.001293703	6.75e-06	22920000
23	9	J1	2	10	20	0.001287616	-0.003441304	-0.010923459	-0.000608439	-0.007297879	-0.005912811	4.85e-05	-0.00108248	0.006043541	-0.003698197	-0.002257135	-0.001466028	-0.001241278	-0.005283519	-0.001768873	-0.000798365	-0.001936024	-0.002731863	-0.004780453	-0.003134787	-0.002696208	-0.111667806	0.003972138	-0.003537667	6.45e-06	20811000
24	9	J1	2	11	20	0.004129065	-0.002383403	-0.009941378	-0.000725653	-0.008646065	-0.007088884	2.28e-05	-0.00130522	0.005330105	-0.004723923	-0.002957942	-0.000725786	-0.001331038	-0.005976539	-0.001958996	-0.000948253	-0.002209694	-0.002862374	-0.005029699	-0.003751819	-0.00348878	-0.109578966	0.004600172	-0.000859922	5.82e-06	22061000
25	9	J3	2	4	21	0.016837454	-0.015909543	-0.001772083	-0.003284577	-0.021065485	-0.027164772	6.61e-07	-0.004358286	-0.003033822	-0.013955085	-0.010733848	-0.003463495	-0.007624142	-0.020231255	-0.00511157	-0.003612504	-0.00793649	-0.013772801	-0.024008564	-0.014028704	-0.012092613	-0.206337286	-0.030277196	0.015906705	3.95e-06	22822000
26	9	J3	2	5	21	0.013552499	-0.013906016	-0.004386159	-0.002938045	-0.018334007	-0.016018109	4.19e-05	-0.004007119	-0.010005207	-0.012229318	-0.009238362	-0.006150436	-0.007548964	-0.01980992	-0.004382439	-0.003505903	-0.007318139	-0.014002164	-0.022403366	-0.012721042	-0.010791933	-0.187579748	-0.00656841	0.013249277	3.82e-06	30710000
27	9	J3	2	6	21	0.012802444	-0.015578002	-0.009473836	-0.001867048	-0.013558675	-0.011658493	7.17e-05	-0.00341955	-0.010426461	-0.011781545	-0.007906063	-0.001678131	-0.006239415	-0.018108837	-0.003768774	-0.00317	-0.00657081	-0.011174954	-0.017524626	-0.010800411	-0.009167211	-0.197814504	0.021931195	0.007629165	4.54e-06	34068000
28	9	J3	2	7	21	0.011171639	-0.015301619	-0.010783467	-0.001654209	-0.011065285	-0.010132592	0.000167275	-0.002881076	-0.007746191	-0.010355274	-0.00664777	0.001558321	-0.00551219	-0.016835353	-0.003176118	-0.002434475	-0.005577483	-0.009146358	-0.012066838	-0.008824272	-0.00757198	-0.173743986	0.003217637	0.005100094	5.09e-06	39050000
29	9	J3	2	8	21	0.004409773	-0.011427939	-0.008221167	-0.001142495	-0.008834299	-0.007355591	0.000356866	-0.001948231	-0.003150548	-0.007018032	-0.0044978	0.002773964	-0.003209506	-0.012246646	-0.002083974	-0.001425662	-0.003567483	-0.006017451	-0.007858638	-0.005868349	-0.004937373	-0.156392568	-0.01781324	-0.000527636	5.06e-06	33079000
30	9	J3	2	9	21	-0.00044052	-0.009128153	-0.006732488	-0.000820641	-0.007620522	-0.005665747	0.000514471	-0.001354886	8.95e-05	-0.004897718	-0.003130665	0.003808394	-0.001666214	-0.009458892	-0.001379622	-0.000750503	-0.002258009	-0.004001849	-0.00513624	-0.003973207	-0.003233828	-0.130440593	-0.035957832	-0.004999395	4.76e-06	31112000
31	9	J3	2	10	21	-0.000324565	-0.003829145	-0.001775485	-0.001067156	-0.007378695	-0.005161653	0.003327742	-0.000762733	0.004077066	-0.002607515	-0.002160441	-0.00372406	-0.001141295	-0.005899488	-0.000589365	-0.000398136	-0.001169591	-0.002944396	-0.004247303	-0.002524649	-0.001713903	-0.120427211	-0.020190823	-0.004664599	4.6e-06	26113000
32	9	J3	2	11	21	-0.001457399	0.004147221	0.000401329	-0.000641563	-0.007061119	-0.006475193	-0.003431076	-0.001148918	0.004284804	-0.00312393	-0.002692297	-0.01780251	-0.000819017	-0.00506996	-0.001324346	-0.00058325	-0.001487849	-0.00284822	-0.004721944	-0.00301556	-0.00298543	-0.124835971	-0.002417577	-0.006266834	3.98e-06	23257000
