## Supplementary material for "A genome-scale metabolic network model and machine learning predict amino acid concentrations in Chinese Hamster Ovary cell cultures": Code & Data: output1.csv

id	cpd	station	data	day	replicate	ala	arg	asn	asp	cys	gly	his	ile	leu	lys	met	phe	pro	ser	thr	trp	tyr	val	adj	glu	gln	glc	lac	mu	qp	vcd
1	5	G1	1	4	10	-1.17466666666666e-05	-0.00313317266666666	-0.00534868166666666	-0.000116266666666666	-0.00236454	-0.000613204333333333	-0.001476369	-0.005589366	-0.079546998	-0.0102040413333333	-0.002621144	-0.00588228166666666	-0.00687589466666666	-0.00100176133333333	-0.00926948666666666	-0.001297665	-0.00415208	-0.00907519666666666	0.017961809	-0.003394351	0.000220515	-0.095384155	-0.082881113	0.016183002	1.22e-05	15408000
2	5	G1	1	5	10	-1.77333333333333e-05	-0.00195047766666666	-0.00345575466666666	-7.99e-05	-0.001557091	-0.0001144	-0.000948333333333333	-0.00351063433333333	-0.0467344683333333	-0.00663055066666666	-0.00164471633333333	-0.00373467766666666	-0.00452199	-0.000567333333333333	-0.00526673833333333	-0.000760666666666666	-0.00337153566666666	-0.00605509366666666	0.010672853	-0.008843769	0.000607732	-0.1112419	-0.03987167	0.009589174	1.23e-05	18162000
3	5	G1	1	6	10	-7.57666666666666e-06	-0.00151769366666666	-0.00290592333333333	-6.73333333333333e-05	-0.001314625	-0.000125433333333333	-0.000778666666666666	-0.00273920366666666	-0.036781356	-0.00536633366666666	-0.001277246	-0.00302180533333333	-0.003817715	-0.000307333333333333	-0.00430776966666666	-0.000812999999999999	-0.002327041	-0.00499497133333333	0.008032001	-0.008222389	0.000784301	-0.070055429	-0.013798332	0.00340225	1.25e-05	18374000
4	5	G1	1	7	10	-1.17766666666666e-05	-0.0010308	-0.002189532	-3.78333333333333e-05	-0.00109414533333333	-7.00333333333333e-05	-0.000624	-0.00180874233333333	-0.025580234	-0.00405498433333333	-0.000802	-0.00234482333333333	-0.003274365	-0.000257333333333333	-0.003695304	-0.000743333333333333	-0.00194324933333333	-0.00411556	0.004160861	-0.008214912	0.00135575	-0.067864197	-0.021439365	-0.00085719	1.81e-05	17406000
5	5	G1	1	8	10	0	-0.000820333333333333	-0.00186262033333333	-6.97666666666666e-05	-0.00100128233333333	-7.32333333333333e-05	-0.000556	-0.00191559766666666	-0.0229914243333333	-0.00356090799999999	-0.000652333333333333	-0.002017381	-0.00299038	-0.000248	-0.00340852266666666	-0.000681333333333333	-0.00212575733333333	-0.00375609433333333	0.002970521	-0.010455986	0.003140264	-0.099596013	-0.020085999	-0.002009604	1.9e-05	16695000
6	5	G1	1	9	10	-2.15666666666666e-05	-0.000792333333333333	-0.001807198	-3.14e-05	-0.000993666666666666	-6.80333333333333e-05	-0.000483333333333333	-0.00148762966666666	-0.0154704136666666	-0.003503169	-0.000661666666666666	-0.00187334566666666	-0.00293144633333333	-0.000367333333333333	-0.00342260666666666	-0.000716333333333333	-0.00198080633333333	-0.00372177966666666	0.002775937	-0.017138104	0.002566093	-0.101896159	-0.003039803	-0.002198762	1.93e-05	15644000
7	5	G1	1	10	10	-1.091e-05	-0.000517666666666666	-0.001439589	-2.78333333333333e-05	-0.000813666666666666	-4.40333333333333e-05	-0.000383666666666666	-0.000982	-0.0184441986666666	-0.00267602833333333	-0.000414	-0.001505729	-0.00243958133333333	-0.000202666666666666	-0.00288886133333333	-0.000647666666666666	-0.00161532433333333	-0.00304016899999999	0.001072697	-0.011107165	0.004372124	-0.088506755	-0.01360211	-0.003583642	1.95e-05	14004000
8	5	G1	1	11	10	-1.69333333333333e-06	-0.00047	-5.77333333333333e-06	-5.36333333333333e-06	-0.000642666666666666	-4.58666666666666e-06	-0.000269	-0.000607666666666666	-0.00184777433333333	-0.00197947466666666	-0.000648333333333333	-0.000877333333333333	-0.001902604	0	-0.00221955	-0.000516	-0.00121833433333333	-0.002334332	0.000196842	-0.020785821	0.000640278	-0.103081983	0.006924934	-0.004553758	1.72e-05	12583000
9	5	G2	1	4	11	0	-0.002533088	-0.004463769	-8.05333333333333e-05	-0.001931636	-0.0001222	-0.00117275033333333	-0.00453179	-0.0639855429999999	-0.00840357133333333	-0.00212478266666666	-0.00488774333333333	-0.00554277666666666	-0.000570666666666666	-0.00640224966666666	-0.000858	-0.00322708266666666	-0.007573546	0.014371466	-0.006948232	0.000109464	-0.102079324	-0.070242125	0.012995984	1.19e-05	15393000
10	5	G2	1	5	11	-4.63666666666666e-05	-0.00158521033333333	-0.00288342433333333	-6.00333333333333e-05	-0.00135024	-9.39e-05	-0.000791666666666666	-0.00286540666666666	-0.0355690546666666	-0.005484047	-0.001333791	-0.00290300066666666	-0.00390391833333333	-0.000505	-0.00441584966666666	-0.000665666666666666	-0.00271995133333333	-0.00514843733333333	0.008374801	-0.010780761	0.000580389	-0.111022621	-0.043487717	0.00763334	1.26e-05	18006000
11	5	G2	1	6	11	-8.01e-06	-0.001146785	-0.00219720666666666	-4.76666666666666e-05	-0.00107503033333333	-5.70666666666666e-05	-0.000600333333333333	-0.002125974	-0.0266052466666666	-0.00422129966666666	-0.000962333333333333	-0.00237431399999999	-0.003451792	-0.000282666666666666	-0.00353341066666666	-0.000578333333333333	-0.00200445966666666	-0.00404776366666666	0.005718621	-0.008670336	0.000751795	-0.076052336	-0.015625809	0.000807601	1.27e-05	16091000
12	5	G2	1	7	11	-1.32333333333333e-05	-0.000855666666666666	-0.001830007	-2.87e-05	-0.000972	-4.73e-05	-0.000511333333333333	-0.00147776766666666	-0.0173485186666666	-0.00345156533333333	-0.000654	-0.00192348	-0.002865878	-0.000232666666666666	-0.003326287	-0.000650666666666666	-0.00188400766666666	-0.00372063366666666	0.00296196	-0.01341038	0.001905005	-0.080542985	-0.01540368	-0.002189371	1.82e-05	16315000
13	5	G2	1	8	11	-9.5e-06	-0.000888666666666666	-0.002006353	-4.22333333333333e-05	-0.001065175	-7.41666666666666e-05	-0.000528333333333333	-0.001597392	-0.020635152	-0.00382564666666666	-0.000714999999999999	-0.00213217633333333	-0.00313716366666666	-0.000248666666666666	-0.003652996	-0.000713666666666666	-0.001988239	-0.00400367066666666	0.003228798	-0.017949967	0.003965238	-0.122424392	-0.021246236	-0.001736643	1.99e-05	14731000
14	5	G2	1	9	11	-2.15666666666666e-05	-0.000825	-0.00188725933333333	-3.35333333333333e-05	-0.00101020933333333	-4.70333333333333e-05	-0.000499666666666666	-0.001516776	-0.019716259	-0.00355111566666666	-0.000664	-0.001988532	-0.00303540866666666	-0.000233666666666666	-0.00349748466666666	-0.000696333333333333	-0.00192408566666666	-0.00379204466666666	0.002762805	-0.015158211	0.003392568	-0.115583402	-0.007285221	-0.002141176	1.98e-05	14801000
15	5	G2	1	10	11	-1.054e-05	-0.00101834866666666	-0.00230208933333333	-5.27666666666666e-05	-0.00112604	-8.55333333333333e-05	-0.000642666666666666	-0.00187810133333333	-0.0290109173333333	-0.00415912033333333	-0.000822333333333333	-0.002496237	-0.00390292433333333	-0.00025	-0.00381365566666666	-0.000714	-0.00205910033333333	-0.00422696533333333	0.004309721	-0.012603649	0.004286493	-0.107758772	-0.018427059	-0.000651701	1.84e-05	14268000
16	5	G2	1	11	11	-4.44333333333333e-06	-0.000822752333333333	-0.00159750233333333	-2.66333333333333e-05	-0.000867666666666666	-5.17666666666666e-05	-0.000415	-0.00134246133333333	-0.012161195	-0.00301663466666666	-0.000546333333333333	-0.00162153033333333	-0.00256871933333333	-0.0001526	-0.00302125466666666	-0.000631666666666666	-0.00161892766666666	-0.00324871233333333	0.002183716	-0.015494413	0.002084062	-0.107144061	0.004231485	-0.002729009	1.76e-05	12932000
17	9	J1	2	4	20	-9.12666666666666e-05	-0.003817447	-0.00634753233333333	-0.000166	-0.002668361	-0.000182	-0.00180855966666666	-0.00774358766666666	-0.0970593363333333	-0.0119189783333333	-0.003212283	-0.00658890933333333	-0.008843835	-0.00106846033333333	-0.00867250166666666	-0.000958666666666666	-0.004678323	-0.0103566753333333	0.02294162	-0.000586413	-0.000285683	-0.243534995	-0.044126137	0.021545807	5.31e-06	17653000
18	9	J1	2	5	20	-1.84e-05	-0.00270975033333333	-0.00431392233333333	-0.000147633333333333	-0.00185346	-0.000295666666666666	-0.001200834	-0.00489232133333333	-0.06692551	-0.00837786566666666	-0.00256856466666666	-0.00460231733333333	-0.00542501966666666	-0.000758	-0.00596369433333333	-0.000703333333333333	-0.004895201	-0.00729775833333333	0.015963893	-0.003153579	-0.000134725	-0.23848129	-0.031966613	0.015422308	5e-06	22659000
19	9	J1	2	6	20	-3.93666666666666e-05	-0.00219029266666666	-0.00359445633333333	-7.32333333333333e-05	-0.001586022	-0.000136633333333333	-0.000990315666666666	-0.00393173233333333	-0.0543506933333333	-0.00694521833333333	-0.00187670833333333	-0.004037752	-0.004530971	-0.000572666666666666	-0.00513711233333333	-0.000615333333333333	-0.002827903	-0.00608124666666666	0.012777226	-0.004649196	0.000198634	-0.179146064	-0.021728762	0.007516329	5.76e-06	25828000
20	9	J1	2	7	20	-2.15e-05	-0.00120829133333333	-0.0021488	-4.29333333333333e-05	-0.000952333333333333	-7.93666666666666e-05	-0.000533666666666666	-0.00214503866666666	-0.028295716	-0.003953625	-0.001027623	-0.00215022533333333	-0.00265963566666666	-0.000272333333333333	-0.003083072	-0.000426333333333333	-0.00179404866666666	-0.00361301633333333	0.006625314	-0.005759959	0.000327654	-0.135022237	-0.064652045	0.00144788	6.46e-06	24454000
21	9	J1	2	8	20	-4.07666666666666e-05	-0.000834333333333333	-0.001430666	-3.23e-05	-0.000669	-8.34666666666666e-05	-0.000399	-0.001373026	-0.0137875356666666	-0.00273238833333333	-0.000698666666666666	-0.00146070333333333	-0.00196258466666666	-0.000169999999999999	-0.00225373633333333	-0.000385	-0.001329022	-0.00259828833333333	0.003941087	-0.008209252	-3.87e-05	-0.145877051	-0.037816227	-0.000958432	7.21e-06	24703000
22	9	J1	2	9	20	-6.88333333333333e-06	-0.000817709333333333	-0.00127180333333333	-2.64e-05	-0.000634	-3.97666666666666e-05	-0.000347333333333333	-0.00139791966666666	-0.00969624	-0.002524345	-0.000603666666666666	-0.00133788733333333	-0.001798837	-0.000107933333333333	-0.00217858466666666	-0.000328333333333333	-0.00116668533333333	-0.00239567033333333	0.003602584	-0.010216293	-0.000334193	-0.117030601	0.00336679	-0.001293703	6.75e-06	22920000
23	9	J1	2	10	20	-7.45999999999999e-08	-0.000342666666666666	-0.000125	-1.27433333333333e-05	-0.000388	-1.00366666666666e-05	-0.000174333333333333	-0.000583333333333333	-0.001352961	-0.001333713	-0.000289333333333333	-0.000616666666666666	-0.00104795333333333	-2.13666666666666e-06	-0.00121884433333333	-0.000231	-0.000659333333333333	-0.00136673233333333	0.001287616	-0.010923459	4.85e-05	-0.111667806	0.003972138	-0.003537667	6.45e-06	20811000
24	9	J1	2	11	20	-2.49666666666666e-05	-0.000786333333333333	-0.00141922733333333	-2.86666666666666e-05	-0.000657	-4.5e-05	-0.000377999999999999	-0.001386964	-0.012311929	-0.00267928533333333	-0.000651333333333333	-0.00134222133333333	-0.00187539566666666	-0.000155	-0.00215268633333333	-0.000320333333333333	-0.001235754	-0.002487646	0.004129065	-0.009941378	2.28e-05	-0.109578966	0.004600172	-0.000859922	5.82e-06	22061000
25	9	J3	2	4	21	-0.000189866666666666	-0.002820407	-0.004594058	-0.0001081	-0.00195392466666666	-0.000197	-0.00137863266666666	-0.00506117066666666	-0.0701495826666666	-0.00869606466666666	-0.00240990166666666	-0.00509118433333333	-0.00652274433333333	-0.00119781933333333	-0.00628393099999999	-0.000702333333333333	-0.00340076433333333	-0.00763003833333333	0.016837454	-0.001772083	6.61e-07	-0.206337286	-0.030277196	0.015906705	3.95e-06	22822000
26	9	J3	2	5	21	-3.47666666666666e-05	-0.002279311	-0.00377185433333333	-8.68333333333333e-05	-0.001600305	-0.000100366666666666	-0.001064633	-0.004156766	-0.0553216796666666	-0.007114036	-0.00195613766666666	-0.003952817	-0.00481860066666666	-0.000748031	-0.00513034266666666	-0.000597333333333333	-0.00288303866666666	-0.00636831366666666	0.013552499	-0.004386159	4.19e-05	-0.187579748	-0.00656841	0.013249277	3.82e-06	30710000
27	9	J3	2	6	21	-7.31666666666666e-05	-0.00217006933333333	-0.00361227966666666	-8.47e-05	-0.00154505133333333	-0.000159833333333333	-0.00105234033333333	-0.00412246866666666	-0.0479774856666666	-0.006770957	-0.00183083533333333	-0.00387779433333333	-0.00437483066666666	-0.000423666666666666	-0.00503725633333333	-0.000579333333333333	-0.00273306633333333	-0.00594716766666666	0.012802444	-0.009473836	7.17e-05	-0.197814504	0.021931195	0.007629165	4.54e-06	34068000
28	9	J3	2	7	21	-0.000104033333333333	-0.00198182166666666	-0.003212702	-5.75333333333333e-05	-0.00138741099999999	-8.69333333333333e-05	-0.000872333333333333	-0.00343527466666666	-0.0410692093333333	-0.00609838566666666	-0.00164117066666666	-0.00357559233333333	-0.00390136533333333	-0.00054	-0.00443156066666666	-0.000537666666666666	-0.002249147	-0.00533180566666666	0.011171639	-0.010783467	0.000167275	-0.173743986	0.003217637	0.005100094	5.09e-06	39050000
29	9	J3	2	8	21	-2.38999999999999e-05	-0.000825666666666666	-0.001373291	-4.02e-05	-0.000668	-8.70666666666666e-05	-0.000378666666666666	-0.00193928833333333	-0.015226826	-0.00273411399999999	-0.000701333333333333	-0.00146430733333333	-0.001867305	-0.000144666666666666	-0.002119111	-0.000326	-0.00120109666666666	-0.00251328333333333	0.004409773	-0.008221167	0.000356866	-0.156392568	-0.01781324	-0.000527636	5.06e-06	33079000
30	9	J3	2	9	21	-2.12e-06	-0.00019	-1.91e-06	-2.37e-06	-0.000188	-5.9e-06	-7.31e-05	-0.000159	-0.0005	-0.000526	-0.000128	-0.000573	-0.000519	-1.54e-05	-0.000608	-0.000179	-2.34e-05	-0.000624	-0.00044052	-0.006732488	0.000514471	-0.130440593	-0.035957832	-0.004999395	4.76e-06	31112000
31	9	J3	2	10	21	-1.39e-06	-0.000113	-0.000298	-2.71e-05	-0.000174	-9.34e-05	-0.00012	-0.000161	-0.000703	-0.000513	-8.19e-05	-0.008549933	-0.000523	-0.000623	-0.000635	-0.00021	-0.00016	-0.000617	-0.000324565	-0.001775485	0.003327742	-0.120427211	-0.020190823	-0.004664599	4.6e-06	26113000
32	9	J3	2	11	21	-9.90666666666666e-07	-0.000209333333333333	-3.92333333333333e-06	-4.86333333333333e-06	-0.000150666666666666	-6.04e-06	-6.18666666666666e-05	-0.000135	-0.000412333333333333	-0.000437636333333333	-0.000594333333333333	-0.000214333333333333	-0.000427	0	-0.0005	-0.000118	-0.000264666666666666	-0.000530333333333333	-0.001457399	0.000401329	-0.003431076	-0.124835971	-0.002417577	-0.006266834	3.98e-06	23257000
