## Supplementary material for "A genome-scale metabolic network model and machine learning predict amino acid concentrations in Chinese Hamster Ovary cell cultures": Code & Data: output2.csv

ala	arg	asn	asp	cys	gly	his	ile	leu	lys	met	phe	pro	ser	thr	trp	tyr	val	replicate	day
0.000519945181291411	-0.00781547932410072	-0.0229213185439478	-0.0160469737784963	-0.00205683161893375	3.59278065224779e-06	-0.00328899226365121	-0.00983125840089852	-0.0232603153042693	-0.0113950005740408	-0.00428450593065765	-0.00642951757027996	-0.00995818372349603	-0.0231699944795228	-0.0121891865961206	-0.0035113284580785	-0.0103082572121219	-0.016197804572242	10	4
-1.33931828182477e-05	-0.00576044597679016	-0.0168383742473667	-0.0128533771899998	-0.00160772000105447	-0.00136518207226044	-0.00268396816199117	-0.00688496601267816	-0.0160033139166558	-0.00865385764754353	-0.00307390309526766	-0.00520998865033818	-0.00787387314462098	-0.0174816320296837	-0.00914315049328126	-0.00270395961202318	-0.00778716617879285	-0.0122142013671639	10	5
-0.000406509446055049	-0.00510743214169042	-0.0133984197515568	-0.00965479633122467	-0.00130109398519078	-0.000483208376064033	-0.00207881254841759	-0.00652683647108042	-0.0129140182620176	-0.00740578126311316	-0.00238240309764076	-0.00387861287910937	-0.00567962130636024	-0.0121652002718333	-0.00771674818287316	-0.0018331550504705	-0.00549106559288464	-0.0117145909305215	10	6
-0.000753295882924055	-0.00430193195724756	-0.0104054005725932	-0.00764813545092223	-0.00107806394046412	-0.00016087244633169	-0.00166654202391502	-0.0054651913482095	-0.0100107130669951	-0.00626702166304673	-0.00172632621533909	-0.00298876953517273	-0.00417824484889857	-0.0085233241878918	-0.00675916978139799	-0.00125516529715492	-0.00383572582141746	-0.0110975689633177	10	7
-0.00075927360626673	-0.00393567762149597	-0.00934952007593332	-0.00673106902696989	-0.00101032292222388	8.58637339614055e-06	-0.00155800796173927	-0.00590984169864656	-0.00930407354307034	-0.00587064222336912	-0.00153174320263403	-0.0027687484034191	-0.003793761666842	-0.00753858929709888	-0.00643811348330602	-0.00110757406464166	-0.00332418235363692	-0.0107087358352455	10	8
-0.00092012331756516	-0.00388789208936837	-0.00917294735936293	-0.00698931719544351	-0.00100090306255499	1.05120187025395e-05	-0.00154726662665901	-0.00507356082723518	-0.00792112536593306	-0.0058203858404526	-0.00152725977790981	-0.00274560689462973	-0.00373260608096556	-0.00739406869752392	-0.00641672101353443	-0.00107414895649138	-0.00327911646719102	-0.0106899870503196	10	9
-0.000951087451981956	-0.00340679408552017	-0.00795076088458821	-0.00628041289620001	-0.000904257469936717	8.82375392198821e-05	-0.00141890330981279	-0.00431385130377043	-0.00815834599222927	-0.00519611365856032	-0.00123850635461421	-0.00247748473857323	-0.00329444590576342	-0.00618896369560443	-0.00593409362182216	-0.000895596274711224	-0.00279444364117847	-0.00976695083379258	10	10
-0.000960861764016815	-0.00334244313732624	-0.00491942182361002	-0.00597103128345553	-0.000826551466949289	4.03318860363947e-05	-0.00133414212678019	-0.00374057168339941	-0.00498940163361614	-0.00468456279295142	-0.00136653275844575	-0.00234295239060076	-0.00301802686370591	-0.0053324170726367	-0.00544478546876509	-0.000787535638157837	-0.00248627866178257	-0.0087034220679808	10	11
0.000361762373970823	-0.00676862112363154	-0.0200367073882466	-0.0146735937735065	-0.00183026190390963	-0.0017880935516543	-0.00300213033707568	-0.00829934053109109	-0.0198059586592194	-0.0100236660185251	-0.00367960222048291	-0.00583383241527249	-0.00898175272298888	-0.0203893077374094	-0.0102395515173807	-0.00315777720334907	-0.00921154445449768	-0.0141958353252149	11	4
-0.000354302109356088	-0.0051236482309762	-0.0150139978381928	-0.0119912176724352	-0.00148178069636835	-0.00119484186688159	-0.00250451334934099	-0.0059525897614467	-0.0135949733445432	-0.00778593357240904	-0.00269756697534779	-0.00487622676414426	-0.00724292590655227	-0.015803793355422	-0.00841184547272255	-0.00245139134300998	-0.00713279166949837	-0.0110127996375396	11	5
-0.000603298194533582	-0.00447676196473417	-0.0110716377765798	-0.00844833785999722	-0.00114177743548155	-0.000443405622936508	-0.00183735101056261	-0.00578535672979339	-0.0105468205558997	-0.00649265756551749	-0.00196216814688325	-0.00337034308529231	-0.00477059470449198	-0.00994756194039539	-0.00692802517450243	-0.00152021489128209	-0.00450245858166332	-0.0105874134326553	11	6
-0.000862730037757795	-0.00400695391131793	-0.00921880333932082	-0.00701966039507454	-0.000996459393400732	-8.45065948962048e-05	-0.00154499460123224	-0.00505158655265143	-0.00825844078008939	-0.00578835614461958	-0.00152164837232745	-0.00274057980983831	-0.00374650406535485	-0.00738301381238931	-0.00636883508430257	-0.00108882633173119	-0.00330448209957541	-0.0106857152135082	11	7
-0.000803509798565723	-0.00405724561552247	-0.00972221698143401	-0.00713547715784512	-0.00103570229244416	-2.39037222130102e-05	-0.0015887495807816	-0.00520673064055453	-0.0089412705774144	-0.00605815252849064	-0.00159987503208224	-0.00281551230711813	-0.00387222028289354	-0.00777161515798742	-0.00660453274338103	-0.0011389388703033	-0.00346631642968075	-0.0110973969938636	11	8
-0.000915821188387818	-0.00394791960553213	-0.00934354934563063	-0.00700018753296891	-0.00100693977882719	-9.21942147030892e-05	-0.00155120240220993	-0.00512172627501525	-0.00869140767604526	-0.0058549342780179	-0.00153281570743944	-0.00274240204090418	-0.00373758264037498	-0.00742428264881332	-0.00646375838527355	-0.00108622757214721	-0.0033152645553302	-0.0108049082348966	11	9
-0.000729531183119943	-0.00427308643188715	-0.0106940222156634	-0.0076183012604933	-0.00109355967761621	-0.000118418110043151	-0.00168514261215136	-0.00556635215081699	-0.0106668232885025	-0.00634786508869451	-0.00175587652426283	-0.00301463557232899	-0.0041551557097591	-0.00869763997596044	-0.00685082526692458	-0.00128970694144912	-0.0038939374391533	-0.0112532756310806	11	10
-0.000843246856991101	-0.00395910305485927	-0.00857750264399266	-0.00674977066368009	-0.000951182072778227	8.26763437422946e-06	-0.0015015885633568	-0.00488152232185719	-0.00721782151418179	-0.00547371565856297	-0.00140009310336364	-0.00265890502090925	-0.00359249846573882	-0.00691117596396807	-0.00613109226579324	-0.00101767121116906	-0.00314290291840788	-0.0099493490112759	11	11
0.000379614227272962	-0.00896386872608484	-0.0268688071648115	-0.0184554079028705	-0.00234347872661886	-0.0026675476699095	-0.00379224854480696	-0.0131736398596568	-0.0275244686959397	-0.0128692433489046	-0.00510468970444053	-0.00757080322647914	-0.0116448845877524	-0.0277557924286191	-0.0126944854574186	-0.00432593234997488	-0.0123828253947679	-0.0172928231978926	20	4
0.000417852677763662	-0.00703778243298506	-0.0207099282561699	-0.0153451929751946	-0.001911910048026	-0.00132999865207633	-0.00324387655197372	-0.00855816342915348	-0.0208454882304057	-0.0101825866644182	-0.00419349288935442	-0.00643713719008639	-0.00990474487999565	-0.0224863392928119	-0.0103819332541624	-0.00352659605908059	-0.00983211769087311	-0.0131291981260038	20	5
-0.000315422729295458	-0.00626657887943553	-0.016282990749665	-0.011804761685294	-0.00152953287938672	-0.000985865957408255	-0.00246985319792853	-0.0081519302411849	-0.0169234967669001	-0.00870361523165471	-0.00312982918730912	-0.00468606592829715	-0.00709987632340034	-0.0157135234868077	-0.00876336601761883	-0.00244537311696443	-0.00706096484513817	-0.0127430307585733	20	6
-0.000647236815074197	-0.004575835186409	-0.0112329022057074	-0.00883591625498767	-0.00114058397444456	-0.000428676892263395	-0.00190966450272716	-0.0056983896603187	-0.0109844446075351	-0.00636923470003703	-0.00205580926247431	-0.00355092363175851	-0.00513485435505211	-0.0104924812830273	-0.00679431217336945	-0.00164018271885076	-0.00481091474060296	-0.00964507403862303	20	7
-0.000958078538911698	-0.00393448095084363	-0.0089624715172815	-0.0076457351949277	-0.000979212579963747	-8.65111821590005e-05	-0.00168219661032228	-0.00459581228588066	-0.00788372921075785	-0.00542141210623602	-0.0016361905447287	-0.00309233950080779	-0.00434853348240804	-0.00842456291978856	-0.00600592458909646	-0.00131405776052894	-0.00393095449011568	-0.00835091086518848	20	8
-0.000752617487827027	-0.00391195790916211	-0.00853739176400837	-0.00752132537765104	-0.000957726111473674	-0.000239030794198483	-0.00165428769457218	-0.00471253299846821	-0.00708214445177637	-0.00526533726621513	-0.00153790488028838	-0.00303228785105351	-0.00424954138767083	-0.00812967058143408	-0.00591675915626367	-0.00127898522203845	-0.00383004352163967	-0.00805879362261743	20	9
-0.000873939489416259	-0.00307592106075041	-0.00553786311427437	-0.00644650797331731	-0.000811300716461352	-7.16777292567324e-05	-0.0014476200194389	-0.00349114688113214	-0.00511656627072505	-0.00434863650552451	-0.00114046511731493	-0.00261588197497889	-0.00353226624425829	-0.00619980159273659	-0.00508616577395632	-0.000986834317958312	-0.00302584267976164	-0.00670100769729369	20	10
-0.000843231604362101	-0.0038414742367873	-0.00897990264162168	-0.00773259778508648	-0.000980561197107499	-0.000273705126622969	-0.00169455791032885	-0.00460489244644549	-0.00764116282834638	-0.00539486769568821	-0.00160412656321692	-0.00313219271259819	-0.00439907573314477	-0.00850650250855089	-0.00596909264269077	-0.00134092142862111	-0.00399195493964224	-0.00812604299205866	20	11
-0.000712447415406234	-0.0072335341288369	-0.0214176708577803	-0.0159754231578594	-0.0019540700254308	-0.0018413135489699	-0.00327233604680779	-0.00880754810253863	-0.0215238651382925	-0.0104192501881495	-0.00409582950792736	-0.00647915328540564	-0.00991120745351834	-0.022961977909729	-0.0106191063147922	-0.00359414382542647	-0.0103624347889062	-0.0136234352272236	21	4
0.000144167598613175	-0.0062839094792909	-0.0188564430676484	-0.0147503113681805	-0.00176678673592088	-0.00192088878988054	-0.00304013854931682	-0.00748413176835243	-0.0183128042274352	-0.00922461349406299	-0.00355914137782617	-0.00602686489301943	-0.00919099799613464	-0.0206305701571382	-0.00962676365148812	-0.00324607154148188	-0.00939157176992896	-0.0119365992771608	21	5
-0.000536934515322704	-0.00622552245762484	-0.016360143459952	-0.011757758622379	-0.00152501206825197	-0.00089613148416123	-0.00247411251674204	-0.00851903365127929	-0.0158095336359626	-0.00860131179740971	-0.00309985998676554	-0.00473519847747206	-0.00716669236597793	-0.01578871387567	-0.0087293114726637	-0.00246839105744031	-0.00712816873237131	-0.0124720485681719	21	6
-0.000935862149850123	-0.0059372313911647	-0.0146306983055693	-0.010656755665329	-0.00138663154562953	-0.000885647955699298	-0.00223946460535715	-0.00761370259526367	-0.0140396954917636	-0.00799238383716328	-0.00278523899977167	-0.00419251419181354	-0.00629916152856163	-0.0136470020736286	-0.00803684287798895	-0.00212526719270659	-0.00620224257235858	-0.0119355176817646	21	7
-0.000811150677493506	-0.00390685569595702	-0.00902510413830438	-0.00780260164670001	-0.000996578852951363	-0.000128169953568881	-0.00172803080049476	-0.00566684194337416	-0.00823207603674758	-0.00545361521740982	-0.00166577645520995	-0.0031916574848105	-0.00452420547831963	-0.00878859580796241	-0.00600214950767202	-0.00138596415806038	-0.00413545712156539	-0.00809573099217327	21	8
-0.000997056983753139	-0.0028266637507543	-0.00473773608129743	-0.00576021535025441	-0.000707061699208187	0.00010620459848039	-0.00131167785126967	-0.00291246870564656	-0.00465424666331887	-0.00373112865298498	-0.000916741067641643	-0.00228340457192772	-0.0030713454395452	-0.0049543130539312	-0.00455245153030619	-0.000794203857788653	-0.00256991243580583	-0.00568421417682712	21	9
-0.000967078884649044	-0.00267282918436268	-0.00541638710396546	-0.00570786134675809	-0.000717612109876325	0.000456850598899007	-0.00134008700830542	-0.00285073048533262	-0.00476150041444199	-0.00374706571612967	-0.000900718862861332	-0.00121484737365115	-0.00319549334702387	-0.00532604717204801	-0.00461689636219924	-0.000834436889975954	-0.00267635307229183	-0.00559373210618745	21	10
-0.00108406183197555	-0.00289632640490166	-0.00424504375517257	-0.0050574575781747	-0.000646995702879509	0.000277295920943293	-0.00118500161941377	-0.00311266119279991	-0.00436977366830222	-0.00358359493020423	-0.00121373673787224	-0.00204121309416255	-0.00261354608806889	-0.00387056246290246	-0.00430552056333411	-0.000630417443537738	-0.00199829418545531	-0.00580735874806093	21	11
