## Supplementary material for "A genome-scale metabolic network model and machine learning predict amino acid concentrations in Chinese Hamster Ovary cell cultures": Code & Data: output3.csv

ala	arg	asn	asp	cys	gly	his	ile	leu	lys	met	phe	pro	ser	thr	trp	tyr	val	replicate	day
0.000611990126193831	0.00781547954540315	0.0229213182472359	0.0160470937050281	0.00205683162084487	0.000682395113744966	0.00328899225168933	0.00983125839021363	0.0232603152788086	0.0113951668926361	0.00428450731578145	0.00677539135647061	0.00995820242044781	0.0231699942116872	0.0121893755957593	0.00351132835572386	0.0103082571568289	0.0161978038645277	10	4
0.00048509744136453	0.00576043373795289	0.0168395067908593	0.0128533770431845	0.0010533414219962	0.000509018898592498	0.0019421660438074	0.0071556649066186	0.0170868049551974	0.00865385480078698	0.00271892428333497	0.00520996164101934	0.00787387264584108	0.0175308304999684	0.00914315045292179	0.00270396567784689	0.00778859794619321	0.0122434756599385	10	5
0.000467887680231635	0.00404840876639513	0.0119886560050828	0.0095743421907754	0.000785609385647783	0.000483205479279976	0.00151292535025543	0.0050917678918278	0.0113191793648258	0.00639797294948608	0.00179325842523468	0.00386709685880151	0.00567960891946012	0.0121557508832428	0.00653790073299974	0.00165992491340811	0.00514922843085934	0.00846030748131391	10	6
0.000466187764869044	0.00329934748934367	0.00984266572403537	0.00784940903964154	0.000735847429551566	0.00048041787872605	0.00142027849961708	0.004083133238009	0.00807773277178325	0.00540204710496599	0.00147571481491849	0.00328470256587954	0.00456901554347779	0.00921591911426513	0.00534284922626059	0.00105396740192758	0.00373447933905465	0.0064799466500004	10	7
0.000466047119946535	0.00304849288432557	0.00910592242223796	0.0071547375502433	0.000728220928587918	0.000480166110184242	0.00140394753264581	0.00368539907994571	0.00662410784854025	0.00506368868983998	0.00139061529315784	0.00309313457737084	0.00414513648485838	0.00794970874409114	0.00492056587526118	0.000790771740598725	0.00315369564278148	0.00567428478514174	10	8
0.000466036734270473	0.00297636980210763	0.00888748143436053	0.00691422948988262	0.000727185401976538	0.000480145830074606	0.00140140858989532	0.0035475065558349	0.00605332294536815	0.00496476700211572	0.00137088566471953	0.00303924769882102	0.00400696311821946	0.00747503929159252	0.00479207386023609	0.000693315833228051	0.00294865881368808	0.00539072152665177	10	9
0.000466036025832901	0.00295760282646031	0.00882867879080807	0.00683878358973411	0.000727056046165628	0.00048014432166599	0.00140104633736551	0.00350367190254092	0.00584821534193438	0.00493855994447179	0.00136673054523797	0.00302555734605437	0.00396629715135967	0.00731273630303537	0.00475662956441017	0.000660753985535514	0.00288305947495226	0.00529999151630813	10	10
0.000466035980254933	0.00295305272163299	0.00881390151890242	0.00681671330862875	0.000727040843546544	0.000480144215875675	0.00140099778346199	0.00349058415516838	0.00577906360045215	0.00493208583460243	0.00136591348515865	0.00302232053527009	0.00395515992466496	0.00726077430646701	0.00474750997331391	0.000650632090680564	0.00286348465823432	0.00527286562752317	10	11
0.000748814700145867	0.0067688278858062	0.0200367077391729	0.0146736162118344	0.00183029007012772	0.00178840464792103	0.003002130229969	0.00829934049617249	0.0198059571021026	0.0100236659527664	0.00367960221538526	0.00583383239693996	0.0089817856581691	0.0203893077328514	0.0102395511569681	0.00331098538708536	0.0092116219351229	0.0141958351821843	11	4
0.000620722985573919	0.004696420793347	0.0150139976394183	0.0119447993415097	0.000985929819245758	0.000814454298577696	0.00183012004364983	0.00595259087204252	0.0136075177029285	0.00778598064645986	0.0021073963146031	0.00414336337531774	0.00699646962226823	0.0158002062065677	0.00860735921732708	0.00245138886874685	0.00683460195988831	0.0110128649015388	11	5
0.000603296212769175	0.00354186650263728	0.0110393794219128	0.00844833762029611	0.000771232403934551	0.000443403422567222	0.00148447337349887	0.00435383153726195	0.0088078181310882	0.00602361704909347	0.00153517624037405	0.0033329023969144	0.00477059461054468	0.0111491303555756	0.0066762960718677	0.00146412733325339	0.00450245847439211	0.00787593624706284	11	6
0.000601569774271344	0.00312019452477001	0.00934622868670212	0.00649699731389311	0.000733176422416966	0.000351913296128104	0.00141449336401977	0.00374059651469843	0.00676780075141142	0.00527215369926006	0.00139791981793888	0.00309296164811973	0.00362861180699996	0.00864322209887424	0.00554246963996601	0.000946740055968116	0.00337014210722228	0.00626708897282616	11	7
0.000601426522294156	0.00299521935998125	0.00879123642603568	0.00568797066525236	0.000727613931439052	0.00033376076311169	0.00140286936015226	0.00355795587342286	0.00609739735975711	0.00502524507414896	0.00137126937980086	0.00303655576101834	0.00319094039596915	0.0076000460734242	0.00503410023833576	0.000744124729590957	0.00295364683243008	0.00563374365575997	11	8
0.000601415913892948	0.00296260946264751	0.00863473026596575	0.00540297192645163	0.000726893637013155	0.000330605714289664	0.00140116280421837	0.00351100092712561	0.00590747244403673	0.00495540780308984	0.00136672395936028	0.00302500597230715	0.00304820960918714	0.00722519650651757	0.00483816110551261	0.000676586950225491	0.00282259728447503	0.00541920876602857	11	9
0.000601415188209277	0.00295480509676946	0.00859474491994227	0.00531254469927823	0.000726807829852394	0.000330104319884857	0.00140093260206406	0.00350004643190821	0.00585867209180439	0.0049375055973624	0.0013660140511103	0.00302285006137396	0.00300626376994884	0.00710288421125599	0.00476971743330888	0.000656295288205524	0.00278534083668511	0.00535333860129985	11	10
0.000601415141389821	0.00295305081798203	0.00858522042273209	0.00528588111513221	0.00072679821303582	0.000330029636007373	0.00140090341024792	0.00349766154961983	0.00584697395631339	0.00493322618988414	0.00136591003440502	0.0030224735354516	0.00299480551574678	0.00706561646691918	0.00474741605775825	0.00065062752547076	0.00277548081771077	0.00533447427547829	11	11
0.000611420967698512	0.00896386868239042	0.0268688068348107	0.0184554076735947	0.00234347872791811	0.00266754762469222	0.00379224852431252	0.0131736398609613	0.0275244665917749	0.0128692429324343	0.00510472408959174	0.0078963258377611	0.0116448839230364	0.0277557911620805	0.0126947410573341	0.00432594283396522	0.0123828249771384	0.0172928229949179	20	4
0.000485015240729928	0.00703781447412874	0.0207099893351014	0.0153452821597539	0.0012338757165412	0.00125671674827124	0.00265261885940359	0.0110520444698785	0.0208484704702059	0.0101864592238879	0.00419349252216142	0.00643713712450943	0.00990475891599093	0.0224863405841361	0.0103819327969606	0.00352659566810251	0.00983211999382899	0.0151953003244619	20	5
0.000467878780814622	0.00483947800881389	0.014108264913502	0.0113238708317034	0.000872893450815435	0.000791393531003398	0.00185018797855051	0.00771705569250292	0.0129450274948522	0.00747585931543503	0.00277724695202846	0.00457673067790864	0.00702788717101002	0.0156483519502974	0.00749472566905453	0.00214363863749741	0.00636929724655664	0.0113587693061363	20	6
0.000466186968736753	0.00365947765931188	0.0107215161938262	0.00878962304332778	0.000793792937732836	0.000688131432581397	0.00153620681013393	0.00544314418580766	0.00857788016166102	0.00595722359435979	0.00193067314256103	0.00358395007868499	0.00526526287294172	0.0111880113580114	0.00583879275703317	0.00127298274795646	0.00430344962320575	0.00841361349241854	20	7
0.000466047070674545	0.00318287492461833	0.00941189740308081	0.00757066824936715	0.000779663739855669	0.000669457326817256	0.00144109933028169	0.00427995428838349	0.00676256244675078	0.00529234364559685	0.00156109734371268	0.00319397831640007	0.00447977542313025	0.0089498675686236	0.00512531648382423	0.000874677644056863	0.00338342651448182	0.0067138276296346	20	8
0.000466036745982567	0.00301852849918862	0.00897940904730537	0.00706639903101477	0.000777439726339543	0.000666481787266384	0.00141626162332413	0.00377125429382652	0.00611823766758061	0.00503977864014811	0.00142482705868752	0.00306435134725314	0.00418450437851853	0.00798044308400371	0.00486287940344383	0.000720976972595936	0.00303437842803885	0.00587297651852869	20	9
0.000466036042110298	0.00296736415608911	0.00885045699384618	0.00687724026916442	0.000777118607330512	0.000666046904021553	0.00141037905239326	0.00357009782290938	0.00591173271585229	0.00495241114046816	0.00137969941739197	0.00302562812557787	0.00408487210443594	0.00759893187488509	0.00477571372116982	0.000667733113077013	0.00291491844020657	0.0054961777519503	20	10
0.000466035996852424	0.00295254148893748	0.00881467810913462	0.00681102680847776	0.000777075064071593	0.000665987215599358	0.0014090793900112	0.00349598722393574	0.0058501352700747	0.00492414045069623	0.00136583319000399	0.00301489257881517	0.00405368874315526	0.00745864950996859	0.00474876791031771	0.000650623354823893	0.00287688596505291	0.00533865544687613	20	11
0.000712447334363452	0.00723356073931428	0.0214176695985046	0.0159754229844372	0.00195407002687603	0.0018413135306167	0.00327677349160298	0.00880754874659184	0.0215238643819134	0.0104192501331082	0.00409583330743717	0.00664671882838935	0.00991125220678321	0.0229619776954559	0.0106191137267308	0.00406611481863528	0.0103624347865307	0.0136234409741464	21	4
0.000558840393244489	0.00628390943230806	0.0188570981889577	0.014750324060949	0.00102454259406688	0.000943512495373952	0.00243240871233881	0.00748413174250621	0.0183129507768313	0.00922462680746778	0.00236570997780498	0.00602686489045407	0.00919099748149315	0.0206735269956187	0.00962676343495053	0.00324606883804405	0.00939157386800782	0.0119365992126611	21	5
0.000536950763409657	0.00464818950952804	0.01393810123687	0.0115529719763684	0.000779729921830043	0.000716202497520644	0.00180806437975916	0.00550113966656557	0.0129720911672224	0.00720064191271512	0.00162225019100313	0.00466523175204062	0.00699534981301685	0.0155032148375681	0.00744165891129727	0.00195928190176715	0.00663112981588094	0.0089405633428829	21	6
0.000534680653936531	0.00364230089470108	0.0108872637850582	0.00911400835043883	0.00073474506505903	0.000675845766180222	0.00153423699348324	0.00430910108950073	0.00921626991126324	0.00590142126368836	0.00141997088988514	0.00374173644284064	0.00538388450004793	0.0114894150525533	0.00594182243467138	0.00118065048905099	0.00461065985871136	0.00692731412872475	21	7
0.000534483502540269	0.00319466656390601	0.00953523719820236	0.0077787292522421	0.000727925553448099	0.000669924168149618	0.00143937827314916	0.00378214027807167	0.00723947032411584	0.00529112460777243	0.00137596350447222	0.00329373065117918	0.00455306532599325	0.00920874183519782	0.00520399132402745	0.00083618217106009	0.0035659370841758	0.0059346577988138	21	8
0.000534468222439842	0.00302695061729229	0.00903313209791873	0.00716320399560466	0.000727009432941947	0.000669153552145817	0.00141077993206206	0.00358484326465447	0.00635042053898601	0.00504859361676105	0.00136759930912538	0.00311130913161771	0.00419546036206705	0.00810924156861694	0.00489905237950604	0.00070739511348934	0.00311405196534012	0.0055199143820501	21	9
0.000534467128511781	0.00297059842239808	0.00886630060258981	0.00690851042833113	0.000726896193425288	0.000669061234546152	0.00140291976164458	0.00351840412026798	0.0059889371344344	0.00496193577884865	0.00136614784107965	0.00304477487381506	0.00405790891067721	0.00763155031898568	0.0047861070394563	0.000664135528169561	0.00293920985959519	0.00536395403335929	21	10
0.000534467054648789	0.00295304538339621	0.00881498112450081	0.00681072292412481	0.00072688302341421	0.000669050825833137	0.00140089799448092	0.00349762788048059	0.00585200380180034	0.00493318567677759	0.0013659119572162	0.00302229037831328	0.0040089464772906	0.00743852297114965	0.00474733397235597	0.000650650329876876	0.00287657072517501	0.00530946273466093	21	11
