## Supplementary material for "A genome-scale metabolic network model and machine learning predict amino acid concentrations in Chinese Hamster Ovary cell cultures": Code & Data: statmodel1_coeffs.csv

coefficient_name	leu	tyr	asp	cys	asn	ser	gly	his	thr	arg	ala	val	met	trp	phe	ile	lys	pro
gamma0	-0.005625334	-0.004618206	-0.008462258	-0.000869299	-0.006692307	-0.00921837	-0.000592845	-0.001824853	-0.004997162	-0.002337616	-0.00060914	-0.003384653	-0.001131354	-0.001525703	-0.003524331	-0.001605085	-0.003758759	-0.005016979
gamma1	-0.212097524	-0.408667406	-0.536030287	-0.040829214	-0.391668026	-0.853350703	-0.134490296	-0.100965919	-0.151207201	0.026227912	0.074707901	0.232087115	-0.063663923	-0.139026739	-0.231747313	0.196597797	-0.072213612	-0.37271123
gamma2	0.178543589	-0.222398071	-9.373829335	0.22278906	1.849174691	0.141599269	-4.521975011	-0.115007013	0.51189874	1.883812552	6.803003749	1.825747572	0.809905236	-0.203631093	-0.143682449	2.040967823	0.633828097	-0.158580411
