## Supplementary material for "A genome-scale metabolic network model and machine learning predict amino acid concentrations in Chinese Hamster Ovary cell cultures": Code & Data: statmodel2_coeffs.csv

init_beta3	init_beta2	init_beta1	init_beta0	beta3	beta2	beta1	beta0	Aminoacid	Identifier
-1.50614039675094	0.203087510327489	0.277079784742323	0.000712030084279444	-1.73726528419747	0.31912192396212	3.49891804065382	0.000466035977275036	ala	A1
-1.50693409193683	0.203020369336889	0.277563559812223	0.000715478000282964	-1.73775775012019	0.319406129962004	3.49666000038814	0.000601415138319584	ala	A2
-1.50570470002266	0.203124367184451	0.276814217785474	0.00071013736053757	-1.73773086524797	0.319060372652374	3.49586866523805	0.000466035993895303	ala	B1
-1.50751506756193	0.202971222914336	0.277917677524722	0.000718001834610163	-1.73523456438532	0.324114134056352	3.5081198297462	0.000534467049564806	ala	B2
-1.74566817061027	0.60261380705461	0.573209721032458	0.00298347618895494	-2.14049465968663	0.54344917862693	1.18948471682419	0.00295171305549761	arg	A1
-1.76562529060134	0.594117530245701	0.638877503202952	0.0028482875156181	-1.76731194573441	0.528122454977962	0.66757414352687	0.00295257790614107	arg	A2
-1.71475475186988	0.615774471661813	0.47149085333519	0.00319288235926865	-2.11867053330952	0.600728660074009	0.704300532234136	0.0029470361491488	arg	B1
-1.73653085144689	0.606503806861106	0.543143885645785	0.00304537199637135	-2.24256197462792	0.624336703532976	0.478652516178173	0.00294587655596808	arg	B2
-1.07597920688043	0.525077959801615	2.74546489856312	0.00840306140201482	-2.03673968388284	0.555904751953112	2.48662553254359	0.0088093371658289	asn	A1
-1.06928644099603	0.519165368322949	2.88281925944113	0.00837446277048246	-2.11909099841446	0.538734974308033	2.88677337296363	0.00858247713025163	asn	A2
-1.08616100429746	0.534072867091862	2.5365058073648	0.00844656889618041	-2.14091036015758	0.58543904620939	2.60786475595546	0.00880213643447999	asn	B1
-1.07928588477535	0.527999178903237	2.67760257725514	0.00841719105548641	-2.30487974154481	0.618133243347265	1.67467900458305	0.00879440971883579	asn	B2
-2.09631036846535	0.802557089403502	0.219651960581048	0.00496133429956857	-2.01713158008606	0.606356463820016	0.868309168905684	0.00680838952631871	asp	A1
-2.1229654396231	0.810793493384732	0.199940700284185	0.00469364196824601	-2.16936128482941	0.605870461993544	1.12840324626362	0.0052757531537901	asp	A2
-2.04171301254903	0.785686533066495	0.260026367672959	0.00550964622876167	-1.87498936741654	0.681795379502411	0.429710782082415	0.00677888839646109	asp	B1
-2.06588898579212	0.793156897001787	0.242148384954239	0.0052668510547727	-2.05759532362713	0.720205337547172	0.324872392557422	0.0067566583359779	asp	B2
-1.88017640957443	0.782284495678422	0.0489805220795377	0.000729356644407686	-1.8212653094865	0.393984596937934	3.29931898209214	0.000727038932259666	cys	A1
-1.88889568993239	0.797283125637514	0.0433938939241059	0.000723547618027102	-1.82976157396132	0.386726811048639	3.35158364354028	0.00072679706650911	cys	A2
-1.86621951099936	0.75827628072147	0.0579230034932391	0.000738655117295947	-1.89919549198797	0.416613854245681	2.4974919196248	0.000777068638441691	cys	B1
-1.87540262529604	0.774072783133744	0.0520391870797101	0.00073253707188219	-1.81817237667848	0.392402485791361	3.15850023140248	0.000726881386848832	cys	B2
-1.72015882946821	0.476169512858644	0.226347950974471	-0.000384535957875145	-1.74589606094411	0.328080022277175	3.4829802479309	0.000480144208294218	gly	A1
-1.75576194737479	0.509035281641982	0.213800798567653	-0.00040111922541481	-1.98686937764369	0.432532498829924	1.85588718048162	0.000330017379450296	gly	A2
-1.7908141576341	0.541392499365172	0.201447795511193	-0.000417445890458923	-1.89906553182028	0.418711853340869	3.04085471668312	0.000665978284979158	gly	B1
-1.78349611198122	0.534637102351787	0.204026800933348	-0.000414037281436321	-1.80621447774222	0.387805700246171	3.34925972227339	0.000669049576176591	gly	B2
-1.8481466913094	0.714637409652445	0.116038303714549	0.00140504031440046	-1.88501524265309	0.414755197141537	3.07979800805993	0.00140099071091839	his	A1
-1.79953563763035	0.692825710085651	0.125872241214623	0.00145192881783372	-1.85465499725032	0.405773934522042	3.09820157836317	0.00140089941489397	his	A2
-1.94802324190659	0.759451853086994	0.0958334391423779	0.00130870292544982	-2.12058944488031	0.518075468913766	0.809634059863416	0.00140873873487616	his	B1
-1.89861460011976	0.737282277052433	0.105828727426053	0.00135636075416818	-1.90528102739853	0.565418101060182	0.241186885935016	0.00140025281128413	his	B2
-1.91876775072971	0.665045082556123	0.256099795745282	0.00313743754329452	-1.64299882029097	0.621689365477085	0.301781268565784	0.00348546950814156	ile	A1
-1.91703188280138	0.657895744037694	0.238515174240477	0.00291455118905204	-2.10855050199462	0.514406239137248	1.69090395290753	0.00349704759447889	ile	A2
-1.92236355354134	0.67985474124401	0.292525856977455	0.00359914051399731	-1.90996093344872	0.70454547363351	0.310965557647229	0.00345727821922265	ile	B1
-1.91961660596813	0.668541174253857	0.264698835935122	0.00324643100200357	-2.16884534402641	0.627611378111125	0.507611200155333	0.00348908106436983	ile	B2
-1.61848451128442	0.709114895693737	0.520844067494968	0.00572413460473202	-1.62636861198874	0.671433611615624	0.506283511205512	0.00574706481091572	leu	A1
-1.68204030778249	0.675662724100595	0.759246902960176	0.00555428662097842	-2.08635425279266	0.541107601785684	3.23434334339845	0.00584357518990814	leu	A2
-1.51719700783743	0.762426900770292	0.140906605462101	0.00599481767673834	-2.09758302438681	0.611636792624414	2.18130757997389	0.00582633078777029	leu	B1
-1.59169840881935	0.723213582915764	0.420367271819392	0.00579571840584838	-1.88899536853467	0.718704118133343	0.437332472395791	0.00577744611918332	leu	B2
-1.77663147757085	0.679249883055627	0.353721837553489	0.00445895520640123	-2.0981131841709	0.549683538039223	1.3593791337425	0.0049301319606004	lys	A1
-1.84515750291656	0.699981918297161	0.326135337543814	0.00408438735924357	-2.1085050442245	0.539925629474516	1.24132258812472	0.00493198781823078	lys	A2
-1.68314119186051	0.650965097993172	0.391358191838469	0.00496997937381804	-1.80910187491918	0.649701249201085	0.357038444899316	0.00491184313383643	lys	B1
-1.75944692189703	0.674050824565917	0.360639818610619	0.00455288713942419	-2.13714172117184	0.651863329590533	0.393259515971063	0.00492033842268562	lys	B2
-1.54787193070096	0.536063217666144	0.882962123463277	0.00160506056285035	-2.11325850002175	0.48911062156711	1.54800271202725	0.00136572778880711	met	A1
-1.57817602332337	0.539968861189721	0.806991791906828	0.00153733332427096	-1.94152196927014	0.429963385488384	2.91046724602364	0.00136589327249528	met	A2
-1.48976660591773	0.52857450357552	1.02862828294808	0.00173492134579351	-2.21479243799236	0.619876622527749	0.417618615088548	0.00136027059249978	met	B1
-1.52594580080625	0.53323734037335	0.937929463307648	0.00165406372057579	-2.01245357205472	0.449013959437794	2.57085731302047	0.0013658691417171	met	B2
-1.69536954410921	0.576682821870413	1.14306770045982	0.00269330475558282	-2.20607411152264	0.535131750481648	1.14641548843508	0.0030213986653702	phe	A1
-1.67114464376771	0.560714935327855	1.32811213553129	0.00274814156800834	-2.04258067665928	0.463483199751939	2.09878864350954	0.00302239918854358	phe	A2
-1.74888185622473	0.61195555845322	0.734308307224238	0.00257217135232552	-2.25845383430765	0.582729769297641	0.885481696614899	0.00301114363514891	phe	B1
-1.72440298488154	0.595820266469037	0.921292726356282	0.00262758306743319	-2.21422207038172	0.657463988211744	0.280045647248402	0.00301200054538122	phe	B2
-1.94489769624528	0.725447792590335	0.512426228133888	0.00370482479782476	-2.14766443941817	0.580977840697196	0.923811141367446	0.00395132284933105	pro	A1
-1.87825472794611	0.739492641458868	0.342933465512981	0.00370684546109892	-2.19786397261113	0.579112737598826	1.02294742285394	0.00299087564128503	pro	A2
-2.08096486535946	0.696771956640192	0.858485249569358	0.00370069914228351	-2.21681388441033	0.626783670500885	0.792553088664703	0.00404086090492313	pro	B1
-2.01791826041923	0.710058880387114	0.698139101762473	0.00370261076120468	-2.22763753230863	0.679469660037875	0.383532669666584	0.00398482984154821	pro	B2
-1.50932732054509	0.683022020644839	0.546473515428881	0.00787603171533545	-1.76729082127155	0.64632351068992	0.697500284667921	0.00723848348230251	ser	A1
-1.49462389156485	0.675473406613754	0.570848154563942	0.00777058540911102	-1.93103622900441	0.623230388646503	0.923054768795863	0.00705073607856479	ser	A2
-1.53826397308394	0.697877849285959	0.498503721147643	0.00808355222832744	-1.77690927738048	0.707388045806886	0.529532831142962	0.00738533802920743	ser	B1
-1.52378468106506	0.690444305243903	0.522506796781601	0.00797971333046306	-1.90875956982004	0.751510774162188	0.350416271602993	0.0073227502322227	ser	B2
-1.970742604587	0.714789709200978	0.488282627278291	0.00528000461000044	-2.06794334759111	0.562557712892077	1.2641279717617	0.00474460831103019	thr	A1
-1.93296026637634	0.721043092243807	0.316540055863452	0.00525849076799258	-1.94192941488421	0.649367437022861	0.29875607057303	0.00473765120921823	thr	A2
-2.00113147735474	0.709760024150868	0.626417623646918	0.00529730849955531	-2.07568699374619	0.625429449962116	0.669103719389399	0.00473783128341483	thr	B1
-1.96993784068361	0.714922906276259	0.484624510054855	0.00527954636510902	-2.19044328856962	0.66474455041274	0.408033038026312	0.00472917971934749	thr	B2
-1.76751523926485	0.613394805086842	0.26130197362467	0.000935001208108227	-2.09038788624812	0.627198499567174	0.242106173738437	0.000646494074452488	trp	A1
-1.75766634943187	0.595239158050844	0.283874215890624	0.000941637891175556	-2.1807164096093	0.586850265713113	0.403401929444401	0.000648625065035028	trp	A2
-1.79162103830117	0.657831933153673	0.206054941208861	0.000918757494247897	-2.1974371568667	0.637481562697676	0.333848673053832	0.000643321190260922	trp	B1
-1.78101948690073	0.638288814231186	0.230352175786956	0.00092590135897376	-2.19767260435282	0.625715490909497	0.349105273256779	0.000645130745998227	trp	B2
-1.74004902763628	0.633654544768735	0.71016837362241	0.00347999605542997	-1.99955297489119	0.613942865163367	0.628717973061995	0.00285589881244285	tyr	A1
-1.67105058696349	0.617701450291195	0.780326689032114	0.00353762296429464	-2.14562272899621	0.569936450390233	1.12790057906969	0.00277223227346016	tyr	A2
-1.88333546612984	0.666783729549559	0.564473267359993	0.00336032444470808	-2.08206419302824	0.636665157527444	0.722411445158697	0.00286081497505677	tyr	B1
-1.82304997338858	0.652845151344768	0.625772168800799	0.00341067437381065	-2.19999427580132	0.683159986149104	0.449864031144184	0.00284540521135811	tyr	B2
-1.76000081569162	0.769820921854384	0.140942352502244	0.00587384923104658	-1.90996976677447	0.616597060025008	0.786582347231922	0.00526230496646028	val	A1
-1.78001693348829	0.759936803292359	0.131383186420813	0.00563296339400094	-2.01776176516014	0.598824653131733	0.90646485892955	0.00532755896656261	val	A2
-1.74595684924903	0.776755944460157	0.147649377762114	0.0060428626554444	-1.73488672674308	0.776290094505842	0.179334798709342	0.00523859069980806	val	B1
-1.76968181456315	0.765040367422346	0.136318964641161	0.00575734234692965	-2.07327794805598	0.675605610160177	0.434520644825852	0.00528321819005092	val	B2
