## Supplementary material for "A genome-scale metabolic network model and machine learning predict amino acid concentrations in Chinese Hamster Ovary cell cultures": Code & Data: trained_coefficients.csv

coeff1	coeff2	coeff3	coeff4	repl	met
-1.58654680341336	0.77574182536926	0.258202654314252	0.00636775387530115	33	leu
-1.15915859247507	0.761766924647625	0.180867587390474	0.00575819168347749	34	leu
-1.16770885599851	0.411024365924061	3.98109964463008	0.00442344730528352	41	leu
-2.2977325415553	0.727765928207169	0.338912795589287	0.00434207176055594	43	leu
-1.91883228087834	0.617373164165918	0.318651281573637	0.00566634506920012	45	leu
-2.17762905196354	0.646947524663852	0.285603457125418	0.00619236019439364	47	leu
-2.43619403704705	0.814464334483862	0.17107995004686	0.00386281507686529	33	tyr
-2.24428413513943	0.711571069539169	0.574065236484188	0.00226780736837731	34	tyr
-0.997450757210508	0.436717731693691	2.12658094135722	0.00326674140983184	41	tyr
-1.31732774488203	0.632048468754195	0.262245322201612	0.00325405638295345	43	tyr
-1.97785628547963	0.675976361055729	0.34460772166499	0.00335113795032633	45	tyr
-1.85835503099865	0.621592404778381	0.384681550968324	0.00455071310364447	47	tyr
-2.11512969206786	0.712347980986429	0.525875254192536	0.00711609014214023	33	asp
-1.84564614835251	0.771395594205548	0.309415717511615	0.00394589698708053	34	asp
-2.31949446929503	0.835342040879449	0.238899836864244	0.000771467341920085	41	asp
-2.38002966542266	0.885103899293605	0.150339810016641	0.00470115316343293	43	asp
-2.30230787060907	0.753385410684244	0.228189844756467	0.00746814220783811	45	asp
-1.35141824200504	0.776242377092955	0.0602964816757831	0.0084149171187486	47	asp
-1.97525364524404	0.967025153692639	0.00440043897104318	0.000704393374242806	33	cys
-2.04997078849755	0.856661960692549	0.00944106390711395	0.00066913446321116	34	cys
-1.68143770903668	0.581867515009189	0.122180031845076	0.000833800350404145	41	cys
-1.54031763521902	0.703396817801634	0.0442706699306616	0.000684852928013164	43	cys
-2.12602776476528	0.657368661449235	0.131365599425198	0.000802500675660086	45	cys
-1.82874640541781	0.790969759914489	0.0330374122089723	0.000734292938288049	47	cys
-1.21338060998127	0.622455480943432	0.578800784588663	0.00919675610212279	33	asn
-1.01233337223383	0.53519372741484	1.4509175856462	0.00878201686087641	34	asn
-0.916581075138114	0.428715350221397	4.31098577803427	0.0085854193856171	41	asn
-1.11062837384104	0.446569505549411	7.69174823936622	0.00719212242545804	43	asn
-1.11898280816375	0.511711106746605	1.98760878895802	0.00762450006014926	45	asn
-1.08103522925534	0.603230804569085	0.512937473095707	0.0090250173731009	47	asn
-1.45376493542167	0.746716295846671	0.220451265442467	0.00632936478460201	33	ser
-0.95570898202952	0.574870888504918	0.907215251512541	0.00663394258177339	34	ser
-1.77653142237717	0.607676314821963	0.936534137488699	0.00904922383284218	41	ser
-1.51978629350463	0.689450193495529	0.420230532303164	0.00826787743922987	43	ser
-1.70305874704168	0.744705921760133	0.342050889288529	0.00860309602590972	45	ser
-1.78739746998051	0.806733071565124	0.219803052637807	0.00937873815823239	47	ser
-1.99304371677976	1.0312400196141	0.0276512670185522	-0.00215070437252363	33	gly
-2.33718452283079	0.948154150957071	0.0638359852663183	-0.00324333800857827	34	gly
-1.56889793567916	0.484584701888702	0.27455294000341	-0.00205212195384082	41	gly
-1.63670104299908	0.196807260759992	0.333648202165887	0.00285856370147414	43	gly
-1.49539586140133	0.199544836953081	0.28699376914255	0.00155328560576706	45	gly
-1.51036027357487	0.200353295852716	0.293651594794501	0.000624333770706733	47	gly
-1.98404980483657	1.03077926663079	0.00775731136505864	0.00141426181148064	33	his
-2.25991692669548	0.798124046068475	0.092009679732903	0.000628271749518587	34	his
-1.36316520891894	0.505709453619003	0.251832571133045	0.00133195476227096	41	his
-1.62542336447554	0.730023174155809	0.0355555460601662	0.00149826531311567	43	his
-2.26286768521581	0.57659207378668	0.238694694439285	0.00174518216342354	45	his
-1.83950430028788	0.756997390494544	0.0206050807513987	0.00157497771339066	47	his
-2.34257640294165	0.791967402853599	0.0966348012541441	0.00605848044921336	33	thr
-1.84977511049907	0.542415705976094	2.18849931865469	0.00498755488450644	34	thr
-1.19084199366515	0.58552528543952	0.212102370238632	0.00443911493553725	41	thr
-2.00733754720239	0.871340861999454	0.0684995830810954	0.00484884781556493	43	thr
-2.2348742926484	0.712974739488051	0.191215808642264	0.00554079319764288	45	thr
-2.17915013709608	0.78780794707184	0.0822862242584125	0.00579390493107874	47	thr
-1.13565086913432	0.586210259776916	0.34344069775204	0.00467492267928333	33	arg
-1.94156238724873	0.672365166715617	0.374256251027191	0.00287447353584311	34	arg
-1.24641753992889	0.421616484417908	1.99167158961001	0.00221718372432226	41	arg
-1.99168389015036	0.730646161676216	0.120259786751567	0.00220777412833768	43	arg
-1.93981359094331	0.583835042806439	0.26631691403951	0.00308146941600445	45	arg
-2.19487707356234	0.63122872886106	0.264330350505035	0.00300763349741794	47	arg
-1.45404596317477	0.19877798753618	0.270048751948215	0.00105504666830971	33	ala
-1.68943991979292	0.201573213146101	0.346976796663465	0.000509030878342297	34	ala
-1.46354902331815	0.197384574933686	0.271747281956113	-0.00382726827671973	41	ala
-1.507772727737	0.199504274723039	0.28947095771302	0.000861174887803151	43	ala
-1.45465742931328	0.221430565777634	0.205929763181158	0.00241964067274927	45	ala
-1.46155188084893	0.20034723649664	0.274754422511871	0.003229249215641	47	ala
-1.72371407230019	0.731959472259872	0.286244628618025	0.00970313833526087	33	val
-1.39400896708372	0.901744395766906	0.0926173131691164	0.00409742987389759	34	val
-1.30352140727714	0.657662569689206	0.0992141380774268	0.00385193147967229	41	val
-2.16168660830226	0.82999706936045	0.1115643347792	0.00427216456811432	43	val
-2.06701345271756	0.711134169164361	0.12931760312174	0.00562367481557562	45	val
-1.99550388619296	0.744235173457146	0.0858905518001094	0.0066664785448012	47	val
-1.1873604064819	0.493951344751531	0.884915198521272	0.00217011561788159	33	met
-1.18330193828121	0.415349768223183	3.15599461509392	0.00202655871069576	34	met
-1.22570895058225	0.443150081931771	0.783898581364828	0.000975091995864478	41	met
-1.5845390805488	0.645275431726904	0.10073773508099	0.00146505708242835	43	met
-1.96197089441324	0.5257036643115	0.326712244751644	0.00166676610428978	45	met
-2.12995799462872	0.691094108216613	0.0815949469105286	0.00135893955567367	47	met
-1.74389201031503	0.662117551159133	0.148116171750718	0.00113227946554484	33	trp
-1.52930077567284	0.739330565415617	0.0553279316678583	0.000838244581456211	34	trp
-1.31246902083694	0.440835037871818	0.996741940633992	0.000903066903528108	41	trp
-2.301417206278	0.76122728338193	0.0650139008134862	0.000644624030356007	43	trp
-2.34328807990775	0.899024050382727	0.037018012461674	0.000534064722588343	45	trp
-1.38555970338753	0.197808470327515	0.240760792227403	0.0015504261277746	47	trp
-1.55349204109082	0.688050784891799	0.135516442778777	0.00300759448509679	33	phe
-1.90375223347463	0.695569170639315	0.298944581725387	0.00164074665198332	34	phe
-0.996523843242056	0.370034446090326	5.44266962175238	0.00265538230511837	41	phe
-2.07150365643971	0.719138565468684	0.114897933891084	0.00221089780727159	43	phe
-1.89656053094855	0.554246610281315	0.25504050425901	0.00303476009552817	45	phe
-1.81577151507618	0.476157019351309	0.11187507414181	0.00346243459670437	47	phe
-1.76814398073466	0.695375667658754	0.356899239037825	0.00466313709034911	33	ile
-1.99473166636618	0.719396776684418	0.323784713116385	0.00401181318042485	34	ile
-1.41287758575992	0.65807918292195	0.0887852995456928	0.001674196694273	41	ile
-2.4329716522568	0.701148675196987	0.317329847436854	0.0021239488710187	43	ile
-1.89813349125546	0.580782130021956	0.250623892497999	0.00295593764197383	45	ile
-2.00230583111059	0.621310633003894	0.164304761250947	0.00295359905143836	47	ile
-1.10604102464785	0.518027076407665	0.735912952685409	0.00614521332969205	33	lys
-1.05591934104552	0.638494185762612	0.207308968788179	0.0054246530396052	34	lys
-2.21822224102486	0.895192962070785	0.0873655491672086	3.14891934768612e-05	41	lys
-2.29138886540971	0.710180283498624	0.383351329397958	0.00383816064355036	43	lys
-2.15347129028064	0.723960526542476	0.11595418920327	0.00491301767818675	45	lys
-1.82868634827925	0.587810930684696	0.594877509596806	0.00643432037941504	47	lys
-2.06109304085756	0.543357535623226	2.63674832606141	0.00418184181492232	33	pro
-2.41239758078783	0.667618815886768	0.943288216569944	0.00188728688281915	34	pro
-1.03614115639315	0.753549112588725	0.0369775819178001	0.00287667701665896	41	pro
-2.21858772309191	0.807968832850817	0.138536754232956	0.0038352041075394	43	pro
-2.15083194940633	0.724265938834103	0.133013738020802	0.00466124400808143	45	pro
-2.1379329638732	0.782671008646529	0.0700377902757089	0.00477615552554434	47	pro
